# Structural and evolutionary features of red algal UV sex chromosomes

**DOI:** 10.1101/2024.12.05.626989

**Authors:** A.P Lipinska, G. Cossard, P. Epperlein, T. Woertwein, C. Molinier, O. Godfroy, S. Carli, L. Ayres-Ostrock, E Lavaut, F. Marchi, S. Mauger, C. Destombe, M.C. Oliveira, E.M. Plastino, S.A. Krueger-Hadfield, M.L. Guillemin, M. Valero, S.M. Coelho

## Abstract

**Background:** Sex chromosomes in red algae have remained relatively understudied, despite their fundamental role in understanding the evolution of sex determination across eukaryotes. In this study, we investigate the structure, gene composition, and evolutionary history of the U and V sex chromosomes in four *Gracilaria* species, which diverged approximately 100 million years ago (MYA).

**Results:** Our findings reveal that UV sex chromosomes, previously identified in green and brown algae as well as bryophytes, have also evolved in red algae, contributing to the diversity of sex determination systems across eukaryotes. The shared orthology of conserved sex-determining region (SDR) genes between *Gracilaria* and distantly related red algae suggests that this system may have originated approximately 390 MYA, making it one of the oldest known sex chromosome systems. The SDR in *Gracilaria* is relatively small but contains conserved gametologs and V-specific genes involved in transcriptional regulation and signaling, suggesting their essential role in sexual differentiation. Unlike the conserved V-specific genes, U-specific genes appear absent, pointing to a dominant role of the V chromosome in sex determination. The evolution of *Gracilaria* sex chromosomes involved recombination suppression, gene relocations, duplications, and potential gene loss. Despite their ancient origin, the sex chromosomes show low levels of degeneration, likely due to haploid purifying selection during the gametophytic phase of the life cycle.

**Conclusion:** This study provides the first detailed characterization of the U and V sex chromosomes in red algae, preparing the ground for future studies on reproductive life cycles and speciation in this understudied group of eukaryotes.
