## Supplementary material for "Structural and evolutionary features of red algal UV sex chromosomes": Table 1

### Sheet: Sheet1
Table 1. Statistics for several features of the male and female sex-linked scaffolds compared with the complete genome across the four studied Gracilaria species. Asterisk indicates statistical significance (permutation test of the difference in the mean, *p < 0.05, **p <0.001, 10k permutations)
	G. caudata			G. gracilis		G. chilensis		G. vermiculophylla
	SDR		Male ref. genome	SDR	Male ref. genome	SDR	Male ref. genome	SDR	PAR	Male ref. genome
Total sequence (Mbp)	V=0.077 U=0.245		30.28	V=0.920 U=0.645	72.49	V=0.858 U=0.211	76.07	V=0.873 U=0.116	4.32	44.95
N. of genes	V=13 U=33		8737	V=38 U=14	9460	V=20 U=15	7943	V=28 U=12	791	6807
Average gene length (bp)	1704		1409	1504	1643	1630	1404	1680	1628	1751
Average CDS length (bp)	1505		1273	1316	1324	1553	1334	1506	1344	1352
Average n. of introns per gene	0.733		0.537	0.654	0.555	0.371	0.372	0.45	0.378	0.402
Average intron length (bp)	198.98		167.74	188.17	342.01	76.8	78.06	173.78	708.84	462.47
Gene density	NA		NA	V=5.57%* U=2.75%*	0.161	V=4.04%*	0.132	V=4.75%	25.07%**	0.0853
Repeat density	NA		NA	V=80.84%** U=87.63%**	0.607	V=88.32%**	0.662	V=79.96%*	44.18%**	0.6708
GC content	NA		NA	V=48.22% U=49.62%	0.496	V=49.61%	0.489	V=47.53%	0.4943	0.4995

### Sheet: Sheet2
	G. gracilis			G. chilensis		G. vermiculophylla
	VSDR	USDR	Male reference genome	VSDR	Male reference genome	VSDR	Male reference genome
Gene density			0.161		0.132		0.08527
Repeat density	0.808444	0.872925	0.607	0.883153	0.662	0.799636	0.6708
GC content	0.482155	0.496253	0.466	0.496112	0.489	0.475287	0.495
